# The sugar-responsive enteroendocrine neuropeptide F regulates lipid metabolism through glucagon-like and insulin-like hormones in *Drosophila melanogaster*

**DOI:** 10.1101/2021.05.17.444252

**Authors:** Yuto Yoshinari, Hina Kosakamoto, Takumi Kamiyama, Ryo Hoshino, Rena Matsuoka, Shu Kondo, Hiromu Tanimoto, Akira Nakamura, Fumiaki Obata, Ryusuke Niwa

## Abstract

The enteroendocrine cell (EEC)-derived incretins play a pivotal role in regulating the secretion of glucagon and insulins in mammals. Although glucagon-like and insulin-like hormones have been found across animal phyla, incretin-like EEC-derived hormones have not yet been characterised in invertebrates. Here, we show that the midgut-derived hormone, Neuropeptide F (NPF), acts as the sugar-responsive, incretin-like hormone in the fruit fly, *Drosophila melanogaster*. Secreted NPF is received by NPF receptor in the corpora cardiaca and in insulin-producing cells. NPF-NPFR signalling resulted in the suppression of the glucagon-like hormone production and the enhancement of the insulin-like peptide secretion, eventually promoting lipid anabolism. Similar to the loss of incretin function in mammals, loss of midgut NPF led to significant metabolic dysfunction, accompanied by lipodystrophy, hyperphagia, and hypoglycaemia. These results suggest that enteroendocrine hormones regulate sugar-dependent metabolism through glucagon-like and insulin-like hormones not only in mammals but also in insects.
