## Extended Data Table 1 to 6 for "The sugar-responsive enteroendocrine neuropeptide F regulates lipid metabolism through glucagon-like and insulin-like hormones in *Drosophila melanogaster*"

### Sheet: Extended Data Table 1
Extended Data Table 1
FPKM values of carbohydrate metabolism-related gene expression in the abdomens from TKg>LacZRNAi and TKg>NPFRNAi (Extended Data Fig.4a).
	NAME	SYMBOL	Tkg>LacZ1	Tkg>LacZ2	Tkg>LacZ3	TKg>NPF1	TKg>NPF2	TKg>NPF3	Fold change(TKg>NPFRNAi/TKg>LacZRNAi)	p-value	*p<0.05
FBgn0086355	Tpi	Triose phosphate isomerase	268.338	167.448	172.964	336.796	350.332	281.02	1.59039	0.0372816	*
FBgn0024913	Actbeta	Activin-beta	3.13432	0.587107	1.0319	1.03454	1.23776	1.21689	0.734052	0.621233
FBgn0039158	TBC1d7	TBC1 domain family member 7	7.52751	6.96066	7.84422	7.32139	7.34196	6.27045	0.937374	0.347276
FBgn0029932	CG4607	-	22.8234	11.2735	14.7167	23.0774	22.6102	17.6932	1.29842	0.27389
FBgn0031520	CG8837	-	0.207415	0.179929	0.230403	0.513733	0.179059	1.12133	2.93668	0.222236
FBgn0034045	CG8249	-	18.97	4.84636	6.07826	10.6157	10.9807	9.17172	1.02922	0.952052
FBgn0034247	CG6484	-	166.909	55.9718	70.9016	70.4438	98.4263	97.2526	0.90585	0.810192
FBgn0034909	CG4797	-	63.8443	74.0248	66.5743	74.9	70.9136	94.0025	1.17302	0.202701
FBgn0036316	CG10960	-	263.757	147.849	185.29	273.987	292.197	238.178	1.34757	0.140179
FBgn0037386	CG1208	-	12.6226	18.8497	10.2178	15.296	14.1432	9.75102	0.940035	0.799935
FBgn0037387	CG1213	-	221.139	136.549	171.547	355.505	362.758	337.083	1.9941	0.00241239	*
FBgn0051100	CG31100	-	1.8364	2.50748	2.66044	2.23696	1.67562	2.24038	0.878452	0.418673
FBgn0053281	CG33281	-	0.193746	0.169236	0.239837	0.595884	0.42263	0.271095	2.1393	0.075774
FBgn0015230	Glut3	Glucose transporter type 3	0.0033589	0.254826	0.374983	0.0411789	0.0220963	0.223422	0.452798	0.414273
FBgn0035679	CG10467	-	37.8679	16.4363	17.1156	31.4971	31.6644	27.3563	1.26741	0.424962
FBgn0035999	CG3552	-	4.11058	6.53288	6.10444	4.86101	4.51981	5.93302	0.914374	0.607639
FBgn0003076	Pgm1	Phosphoglucose mutase 1	1043.49	628.162	726.106	1100.01	1071.01	1036.5	1.33772	0.100133
FBgn0030968	CG7322	-	260.848	81.5967	86.6713	257.735	275.112	198.387	1.70405	0.18703
FBgn0003074	Pgi	Phosphoglucose isomerase	561.837	228.25	278.035	525.928	572.711	428.145	1.42941	0.24498
FBgn0032820	fbp	fructose-1,6-bisphosphatase	616.027	387.881	387	571.557	586.583	538.649	1.21991	0.258639
FBgn0011754	PhKgamma	Phosphorylase kinase gamma	52.9505	47.285	44.0707	57.2828	56.5666	54.8709	1.16918	0.0390645	*
FBgn0034618	CG9485	-	176.776	111.265	64.0381	203.931	188.755	119.651	1.45518	0.269674
FBgn0266064	GlyS	Glycogen synthase	282.302	137.837	112.684	297.125	301.78	192.824	1.48591	0.24696
FBgn0004507	GlyP	Glycogen phosphorylase	642.096	339.893	247.372	580.641	551.253	311.563	1.17415	0.651689
FBgn0265191	Gyg	Glycogenin	15.7766	10.3731	11.4704	14.8199	14.5684	9.76261	1.04069	0.837346
FBgn0035978	UGP	UDP-glucose pyrophosphorylase	587.95	223.506	361.357	807.682	836.695	688.889	1.98946	0.0285642	*
FBgn0030087	CG7766	-	71.3499	58.1971	55.0454	70.7052	71.5172	70.4067	1.15188	0.135212
FBgn0031995	CG8475	-	23.519	21.3173	23.4523	24.0642	25.3218	24.5735	1.08304	0.0799374
FBgn0027564	CG3149	-	9.75728	9.10368	8.44705	9.84086	9.24105	9.67383	1.05301	0.312914
FBgn0250906	Pgk	Phosphoglycerate kinase	180.735	132.588	121.594	187.551	187.567	161.319	1.23342	0.1685
FBgn0000064	Ald1	Aldolase 1	657.168	356.861	370.432	537.229	585.122	460.466	1.14327	0.561044
FBgn0037115	CG11249	-	0.000258004	0.0432267	0	0.0178433	0.000200482	0.0640241	1.88728	0.618222
FBgn0038258	CG7362	-	2.83699	3.28956	3.20952	3.50239	3.3441	3.66552	1.12596	0.0793591
FBgn0267385	PyK	Pyruvate kinase	563.615	439.881	464.122	606.196	635.254	522.758	1.20209	0.12293
FBgn0036723	CG12229	-	0.148816	0.268418	0.194417	0.218976	0.259603	0.24228	1.17855	0.37836
FBgn0001186	Hex-A	Hexokinase A	41.373	25.1971	23.6095	23.143	24.739	18.3221	0.734135	0.253291
FBgn0001187	Hex-C	Hexokinase C	483.242	309.508	421.523	513.399	502.577	494.294	1.24376	0.12596
FBgn0000579	Eno	Enolase	370.103	216.315	238.959	388.517	408.45	336.851	1.3737	0.121627
FBgn0014869	Pglym78	Phosphoglyceromutase 78	236.1	203.454	197.355	273.97	273.47	239.025	1.23482	0.0404342	*
FBgn0038957	CG7059	-	0.260535	0.156763	0.151564	0.290375	0.064232	0.00224654	0.627312	0.496043
FBgn0038952	CG7069	-	1.46618	0.365728	0.510695	0.655175	0.835305	0.580553	0.884073	0.810461
FBgn0051874	Fum4	Fumarase 4	0.0492692	0.0555796	0	0.000113913	0.0910833	0.00056652	0.875201	0.906785
FBgn0002719	Men	Malic enzyme	1353.93	690.286	808.503	1243.89	1189	945.564	1.18429	0.47773
FBgn0039674	CG1907	-	129.594	93.2949	92.9903	148.489	151.765	136.337	1.38215	0.0366071	*
FBgn0037970	GC2	Glutamate Carrier 2	0.00107525	3.07845e-05	5.08511e-05	0.000140856	0.000169722	0.000250987	0.485412	0.597434
FBgn0027611	LManII	Lysosomal alpha-mannosidase II	236.955	171.566	160.073	233.052	232.358	203.928	1.17718	0.26285
FBgn0031907	CG5171	-	187.189	140.339	147.33	156.326	163.994	147.269	0.984691	0.882381
FBgn0031908	CG5177	-	23.4001	26.2853	21.2783	29.6539	28.5626	18.9432	1.08731	0.606419
FBgn0003748	Treh	Trehalase	74.0869	38.2824	41.2803	67.1485	73.2612	56.6584	1.28258	0.309689
FBgn0034121	CG6262	-	0.0218884	0.0693109	0.0507118	0.0100542	0.0168606	0.032847	0.421122	0.149215
FBgn0027560	Tps1	Trehalose-6-phosphate synthase 1	2114.92	2182.52	1831.82	1972.27	1853.09	2057.65	0.959824	0.540176
FBgn0050035	Tret1-1	Trehalose transporter 1-1	326.483	310.603	267.691	469.552	457.592	401.513	1.46849	0.00667238	*
FBgn0033644	Tret1-2	Trehalose transporter 1-2	7.21898	5.95254	5.34463	8.97606	6.98462	7.11577	1.24629	0.147348
FBgn0024957	Irp-1B	Iron regulatory protein 1B	282.165	182.716	270.635	209.369	208.687	228.655	0.879262	0.40836
FBgn0024958	Irp-1A	Iron regulatory protein 1A	17.9497	17.7054	16.7104	21.4603	22.8581	20.4694	1.23722	0.00632744	*
FBgn0039112	SdhD	Succinate dehydrogenase, subunit D	55.833	57.9425	54.1515	63.3992	58.9657	55.57	1.0596	0.255847
FBgn0010100	mAcon1	Mitochondrial aconitase 1	142.851	134.146	136.459	155.542	148.521	134.98	1.06188	0.264153
FBgn0029890	Fum2	Fumarase 2	2.51258	1.90451	2.38354	3.8722	3.59723	3.67392	1.63857	0.00201869	*
FBgn0037891	CG5214	-	109.117	108.119	114.441	123.6	124.33	119.093	1.10657	0.00996027	*
FBgn0004888	Scsalpha1	Succinyl-coenzyme A synthetase alpha subunit 1	299.405	275.951	271.072	341.202	344.003	352.527	1.22601	0.00245018	*
FBgn0010352	Nc73EF	Neural conserved at 73EF	155.414	121.503	141.088	133.817	130.926	133.244	0.952109	0.535987
FBgn0029118	ScsbetaG	Succinyl-coenzyme A synthetase beta subunit, GDP-forming	22.6533	17.6591	16.1892	20.9908	20.648	17.1128	1.03982	0.762274
FBgn0286222	Fum1	Fumarase 1	225.644	133.943	170.789	271.078	272.032	264.334	1.5224	0.0259978	*
FBgn0000078	Amylase distal	Amy-d	17.922	3.52642	4.01676	19.865	18.5171	21.3828	2.34692	0.0754622
FBgn0000079	Amylase proximal	Amy-p	15.8555	2.37834	2.49499	13.3882	12.1809	15.0245	1.95832	0.219147
FBgn0001128	Glycerol-3-phosphate dehydrogenase 1	Gpdh1	527.08	367.101	356.387	398.078	407.98	344.029	0.919651	0.598601
FBgn0001258	Lactate dehydrogenase	Ldh	38.4758	5.86859	6.32846	21.0678	21.4179	12.6602	1.08827	0.900226
FBgn0002569	Maltase A2	Mal-A2	0.0778997	0	0.0609276	0.0353118	9.33192e-05	0.000223532	0.25664	0.262434
FBgn0002570	Maltase A1	Mal-A1	0.912355	0.34171	0.486841	0.160791	0.315172	0.290056	0.440012	0.141582
FBgn0002571	Maltase A3	Mal-A3	0.108379	0	0	0.0394855	0.000104424	0.000250133	0.367599	0.584169
FBgn0010222	NAD-dependent methylenetetrahydrofolate dehydrogenase	Nmdmc	43.4489	12.1609	3.9127	30.5706	15.168	17.0982	1.05568	0.936258
FBgn0023216	Poly(ADP-ribose) glycohydrolase	Parg	3.02043	2.73796	2.77261	3.20042	2.99952	3.12265	1.09279	0.0683059
FBgn0023477	Transaldolase	Taldo	1290.55	651.384	651.055	1380.8	1451.21	1122.06	1.52491	0.126241
FBgn0026415	Imaginal disc growth factor 4	Idgf4	461.739	286.683	353.306	434.566	457.429	444.001	1.21264	0.203624
FBgn0026616	alpha-Mannosidase class II b	alpha-Man-IIb	0.301607	0.301747	0.434289	0.355478	0.374983	0.260342	0.954858	0.796459
FBgn0027588	Glucosidase 2 alpha subunit	GCS2alpha	50.8251	37.9397	35.4787	47.6928	48.5621	43.6413	1.12598	0.355142
FBgn0027611	Lysosomal alpha-mannosidase II	LManII	236.955	171.566	160.073	233.052	232.358	203.928	1.17718	0.26285
FBgn0027621	6-phosphofructo-2-kinase	Pfrx	160.028	100.008	128.25	132.367	134.287	139.131	1.04507	0.755011
FBgn0028540	-	CG9008	69.3447	50.0707	58.6931	57.4215	66.355	70.1063	1.08857	0.477983
FBgn0029685	-	CG2938	4.27939	4.30297	4.6197	4.80658	4.67438	4.62175	1.06822	0.0707267
FBgn0030239	-	CG17333	140.785	86.9762	80.6853	153.928	154.704	132.78	1.43108	0.0952876
FBgn0031995	-	CG8460	23.519	21.3173	23.4523	24.0642	25.3218	24.5735	1.08304	0.0799374
FBgn0032341	-	CG6201	4.88504	4.85509	5.19018	5.40331	5.05193	5.08988	1.04118	0.255249
FBgn0032378	Maltase B1	Mal-B1	11.8898	12.2526	11.8417	13.2719	13.9228	12.7522	1.11013	0.0219105	*
FBgn0032381	Maltase B2	Mal-B2	0.904084	0.233509	0.228462	0.577872	0.501745	0.444572	1.11576	0.828268
FBgn0032597	ChLD3	ChLD3	22.2123	22.5791	19.4882	23.9043	24.3614	23.8588	1.12204	0.0571854
FBgn0032615	-	CG31743	4.92214	2.57979	3.71044	13.8937	14.5521	9.6069	3.39381	0.00613099	*
FBgn0033376	Phosphoglucomutase 2a	Pgm2a	3.8093	4.19144	4.19061	4.08846	3.84155	4.09725	0.98654	0.737747
FBgn0033734	Deoxyribose-phosphate aldolase	Dera	3.4683	4.11826	3.62149	3.91918	3.79761	3.99313	1.04478	0.458813
FBgn0033968	Phosphoglucomutase 2b	Pgm2b	0.697756	0.928985	0.458055	0.557115	0.566524	0.655947	0.853602	0.506382
FBgn0035397	Chitinase 7	Cht7	14.7062	14.1267	14.4534	15.2564	16.4545	16.6987	1.11836	0.0230372	*
FBgn0035483	-	CG11594	5.46287	7.16572	5.90368	6.20861	7.41744	6.16603	1.06798	0.556167
FBgn0036398	-	CG6650	2.99922	2.5441	4.87617	3.64883	3.54601	3.85656	1.06065	0.784275
FBgn0036398	-	CG6650	2.99922	2.5441	4.87617	3.64883	3.54601	3.85656	1.06065	0.784275
FBgn0037531	CD98 heavy chain	CD98hc	0.173842	0.152206	0.158195	0.166151	0.169351	0.201512	1.10898	0.247558
FBgn0039257	beta-4-galactosyltransferase 7	beta4GalT7	0.269748	0.301238	0.434867	0.298021	0.337854	0.318392	0.948715	0.757057
FBgn0040319	Gram-negative bacteria binding protein 3	GNBP3	36.4603	23.8061	24.7867	33.2151	33.8862	28.266	1.12127	0.481406
FBgn0040321	Gram-negative bacteria binding protein 2	GNBP2	140.649	145.611	141.133	152.752	154.933	183.627	1.14956	0.101879
FBgn0040322	Gram-negative bacteria binding protein 1	GNBP1	23.6047	28.4017	30.9469	30.2841	30.0853	35.3188	1.15352	0.197622
FBgn0041627	Hexosaminidase 1	Hexo1	1.53009	1.49086	1.26125	2.09776	1.86819	1.6735	1.31695	0.0381838	*
FBgn0045035	fused lobes	fdl	1.4322	1.45705	1.96697	1.47988	1.60116	1.5668	0.957089	0.716195
FBgn0050356	Maltase A5	Mal-A5	0.373896	0.281163	0.112287	0.523193	0.232586	0.0987374	1.1136	0.852781
FBgn0050357	Maltase A6	Mal-A6	1.19755	1.50367	1.44032	1.74857	1.34472	1.2481	1.04826	0.729275
FBgn0261573	target of brain insulin	tobi	2.95004	3.34416	3.98356	4.41999	4.39535	4.24434	1.27067	0.0388028	*
FBgn0023477	Transaldolase	Taldo	1290.55	651.384	651.055	1380.8	1451.21	1122.06	1.52491	0.126241

### Sheet: Extended Data Table 2
Extended Data Table 2
FPKM values of mitochondria-related gene expression in the abdomens from TKg>LacZRNAi and TKg>NPFRNAi (Extended Data Fig. 4b).
			Tkg>LacZ1	Tkg>LacZ2	Tkg>LacZ3	TKg>NPF1	TKg>NPF2	TKg>NPF3	Fold change(TKg>NPFRNAi/TKg>LacZRNAi)	p-value	*p<0.05
FBgn0031830	COX5B	Cytochrome c oxidase subunit 5B	252.438	251.036	227.74	255.205	256.458	225.897	1.00868	0.876759
FBgn0038735	MICU3	Mitochondrial calcium uptake 3	6.98086	7.35172	7.97511	6.19671	5.33275	6.24942	0.796984	0.0220586	*
FBgn0028646	aralar1	aralar1	191.77	132.142	139.345	178.087	172.741	144.655	1.06956	0.642993
FBgn0042185	MCU	Mitochondrial calcium uniporter	2.60966	2.9491	1.6297	1.42848	1.36342	1.11884	0.544029	0.0548354
FBgn0037912	sea	scheggia	230.691	204.493	198.215	279.078	279.621	242.351	1.26468	0.0242945	*
FBgn0004406	tam	tamas	1.17658	1.4333	1.21098	1.3124	1.08483	1.28743	0.964356	0.69585
FBgn0020270	mre11	meiotic recombination 11	1.98209	1.86766	2.31302	5.28696	4.80897	5.17009	2.47713	0.000102187	*
FBgn0032833	COX4	Cytochrome c oxidase subunit 4	331.259	297.267	271.25	371.201	358.264	321.209	1.16771	0.0934219
FBgn0284248	Cyt-c-p	Cytochrome c proximal	559.841	489.607	398.995	414.229	415.583	317.946	0.792408	0.151717
FBgn0265342	CG44296	-	0.68602	0.938082	0.611502	0.00159004	0.83414	0.453577	0.576715	0.292
FBgn0019624	COX5A	Cytochrome c oxidase subunit 5A	490.283	405.09	390.026	598.204	582.892	511.914	1.31711	0.0295407	*
FBgn0040773	COX7C	Cytochrome c oxidase subunit 7C	194.701	167.754	144.684	201.501	199.362	181.819	1.14896	0.184903
FBgn0015031	cype	cyclope	292.367	279.835	216.326	309.52	295.39	286.373	1.13031	0.234377
FBgn0037579	COX7AL	Cytochrome c oxidase subunit 7A-like	0.166143	0	0.156006	0.000386791	0.142677	0.175934	0.990218	0.989646
FBgn0034251	ND-51L1	NADH dehydrogenase (ubiquinone) 51 kDa subunit-like 1	0.0379961	0.0122155	0.0576382	0.0170176	0.0339739	0.000315142	0.475723	0.313263
FBgn0262952	mt:ND4	mitochondrial NADH-ubiquinone oxidoreductase chain 4	824.4	638.178	652.726	938.461	1027.71	1155.64	1.47582	0.0181197	*
FBgn0013680	mt:ND2	mitochondrial NADH-ubiquinone oxidoreductase chain 2	60.3062	38.8137	34.7477	58.9997	70.3998	61.7286	1.42774	0.0917656
FBgn0017567	ND-23	NADH dehydrogenase (ubiquinone) 23 kDa subunit	84.5058	90.5217	86.486	94.0182	95.3279	88.3136	1.06174	0.125698
FBgn0052230	ND-MLRQ	NADH dehydrogenase (ubiquinone) MLRQ subunit	380.45	370.81	333.026	446.834	454.032	387.523	1.18824	0.0563074
FBgn0031228	ND-15	NADH dehydrogenase (ubiquinone) 15 kDa subunit	70.2038	60.9	50.6554	68.0099	68.3179	63.8317	1.10123	0.351969
FBgn0039669	ND-20L	NADH dehydrogenase (ubiquinone) 20 kDa subunit-like	4.33966	4.89924	4.18102	4.01863	4.11551	6.09718	1.06046	0.723151
FBgn0029971	ND-MNLL	NADH dehydrogenase (ubiquinone) MNLL subunit	56.8542	78.3334	46.9077	76.5429	81.6906	66.4242	1.23374	0.240451
FBgn0001989	ND-B17	NADH dehydrogenase (ubiquinone) B17 subunit	83.193	72.3513	69.0747	98.329	95.0306	94.093	1.27973	0.00930165	*
FBgn0033961	ND-B15	NADH dehydrogenase (ubiquinone) B15 subunit	97.4782	82.7632	80.6268	120.244	115.251	115.783	1.34657	0.00550276	*
FBgn0029888	ND-ASHI	NADH dehydrogenase (ubiquinone) ASHI subunit	62.746	54.9002	50.9981	73.068	75.4789	69.2311	1.29134	0.0137512	*
FBgn0025839	ND-B14.5A	NADH dehydrogenase (ubiquinone) B14.5 A subunit	74.4494	69.3577	53.8455	89.6448	88.6326	79.7348	1.30538	0.0443442	*
FBgn0031505	ND-B14.5B	NADH dehydrogenase (ubiquinone) B14.5 B subunit	87.0697	84.7631	76.9802	111.962	105.321	95.3311	1.25642	0.0204673	*
FBgn0039909	ND-49	NADH dehydrogenase (ubiquinone) 49 kDa subunit	115.013	93.5833	99.6704	119.015	121.836	110.277	1.13904	0.120589
FBgn0019957	ND-42	NADH dehydrogenase (ubiquinone) 42 kDa subunit	101.903	90.2826	85.455	123.463	117.04	107.102	1.252	0.0267567	*
FBgn0021967	ND-PDSW	NADH dehydrogenase (ubiquinone) PDSW subunit	159.441	158.01	139.009	213.739	198.982	190.242	1.32095	0.00680632	*
FBgn0030605	ND-B18	NADH dehydrogenase (ubiquinone) B18 subunit	56.1858	50.552	44.3255	65.0078	62.7385	58.6328	1.23378	0.0392331	*
FBgn0031771	ND-51	NADH dehydrogenase (ubiquinone) 51 kDa subunit	165.385	159.489	163.38	198.894	186.773	191.006	1.1811	0.00172562	*
FBgn0035046	ND-19	NADH dehydrogenase (ubiquinone) 19 kDa subunit	94.5562	87.2463	75.9907	109.874	104.499	103.124	1.2316	0.0262047	*
FBgn0033570	ND-B14	NADH dehydrogenase (ubiquinone) B14 subunit	102.593	95.8154	84.7458	110.443	114.866	101.577	1.15445	0.088533
FBgn0047038	ND-13B	NADH dehydrogenase (ubiquinone) 13 kDa B subunit	101.744	110.622	89.8512	96.7956	93.5641	90.8291	0.930419	0.325467
FBgn0037001	ND-39	NADH dehydrogenase (ubiquinone) 39 kDa subunit	179.615	151.895	150.188	216.535	201.814	180.173	1.24253	0.0520831
FBgn0029868	ND-B16.6	NADH dehydrogenase (ubiquinone) B16.6 subunit	97.0689	96.9531	99.8221	103.678	106.616	105.415	1.07441	0.0045348	*
FBgn0031436	ND-B17.2	NADH dehydrogenase (ubiquinone) B17.2 subunit	96.9941	82.7001	67.2128	106.652	107.947	92.4208	1.24346	0.11388
FBgn0032511	ND-B22	NADH dehydrogenase (ubiquinone) B22 subunit	84.3535	73.121	67.3527	84.5197	83.6166	79.4254	1.10112	0.221105
FBgn0261439	SdhA	Succinate dehydrogenase, subunit A (flavoprotein)	37.4007	33.0156	37.0277	48.4296	46.0969	36.5735	1.22017	0.112487
FBgn0033274	CG14757	-	3.94329	2.49483	3.25221	3.69987	3.45164	2.3498	0.980494	0.91998
FBgn0030733	UQCR-14	Ubiquinol-cytochrome c reductase 14 kDa subunit	303.44	272.822	231.087	322.506	319.766	294.7	1.16055	0.13046
FBgn0011227	ox	oxen	228.29	210.358	172.35	248.296	236.056	231.779	1.17206	0.111544
FBgn0036728	UQCR-Q	Ubiquinol-cytochrome c reductase ubiquinone-binding protein	139.703	135.981	109.764	133.924	130.013	120.26	0.996754	0.969523
FBgn0013678	mt:Cyt-b	mitochondrial Cytochrome b	6658.33	4962.29	5350.72	6092.99	6506.74	6885.86	1.14815	0.210018
FBgn0050354	UQCR-11L	Ubiquinol-cytochrome c reductase 11 kDa subunit-like	2.19104	1.42632	1.44419	3.10641	3.62117	2.52069	1.82716	0.0262869	*
FBgn0052649	Coq8	Coenzyme Q8	11.8735	9.98238	10.8157	13.0975	13.6799	12.5717	1.20438	0.0246453	*
FBgn0034245	UQCR-6.4	Ubiquinol-cytochrome c reductase 6.4 kDa subunit	108.935	103.565	90.5401	118.668	113.602	109.883	1.12907	0.0964789
FBgn0260008	UQCR-11	Ubiquinol-cytochrome c reductase 11 kDa subunit	49.6535	45.5998	41.851	55.4066	57.5089	51.7312	1.20089	0.0310527	*
FBgn0035600	Cyt-c1	Cytochrome c1	218.578	214.523	209.393	261.398	256.123	242.555	1.18301	0.0032225	*
FBgn0250814	UQCR-C2	Ubiquinol-cytochrome c reductase core protein 2	264.227	244.282	227.774	332.939	325.912	298.237	1.29989	0.007896	*
FBgn0021906	RFeSP	Rieske iron-sulfur protein	218.953	194.266	188.212	265.494	267.967	237.285	1.28152	0.0142985	*
FBgn0030883	CG7772	-	10.7424	11.9491	10.7089	13.1433	13.7409	12.1254	1.16794	0.0399972	*
FBgn0029891	Pink1	PTEN-induced putative kinase 1	27.3871	38.5069	43.8916	38.3406	36.822	40.4421	1.053	0.716295
FBgn0039969	Fis1	Fission, mitochondrial 1	56.1512	54.4554	48.7296	47.5289	51.6082	51.7869	0.947205	0.348197
FBgn0010808	Chchd3	Coiled-coil-helix-coiled-coil-helix domain containing 3	80.0333	70.4494	69.9809	90.3347	86.1725	82.4234	1.17448	0.0325678	*
FBgn0010438	mtSSB	mitochondrial single stranded DNA-binding protein	8.78489	5.57211	6.6673	7.5037	8.69577	8.70273	1.18445	0.275303
FBgn0032154	mtDNA-helicase	mitochondrial DNA helicase	2.31997	3.16065	3.25235	3.21522	2.89364	3.07147	1.05123	0.656562
FBgn0039930	CG11077	-	12.825	27.2235	16.7534	25.6286	21.0507	23.8168	1.24109	0.367632
FBgn0027088	GlyRS	Glycyl-tRNA synthetase	20.0814	18.1508	19.3322	17.5949	16.8949	17.8237	0.908782	0.0493623	*
FBgn0030218	CG1628	-	19.4373	10.0696	8.77152	7.95588	9.44364	10.7447	0.73525	0.383585
FBgn0086130	Dbp21E2	DEAD box protein 21E2	4.9522	4.59219	3.90287	4.61449	5.0269	4.79459	1.07353	0.374699
FBgn0030717	Slc25A46a	Solute carrier family 25 member 46a	10.9064	14.4376	12.4195	12.2293	12.6847	11.8509	0.973554	0.767247
FBgn0250874	ttm50	tiny tim 50	15.3828	14.6558	15.1924	15.4266	14.6778	13.4309	0.962508	0.414475
FBgn0039846	PNPase	Polynucleotide phosphorylase	3.52639	3.52202	4.03762	4.30111	3.7677	3.55571	1.04857	0.556511
FBgn0024360	MTPAP	mitochondrial poly(A) polymerase	3.10841	3.55472	3.49098	3.81175	3.70199	3.55591	1.09017	0.125313
FBgn0036702	CG6512	-	20.7776	17.9004	17.4332	22.7272	21.2471	19.2265	1.12635	0.180123
FBgn0022344	CG10340	-	34.0338	35.8372	32.9826	34.9733	36.7043	34.4895	1.03222	0.360631
FBgn0032644	CG5131	-	11.2002	8.62089	9.35484	11.2851	12.2439	13.1652	1.25769	0.0560127
FBgn0035805	CG7506	-	15.2918	13.8619	14.0817	18.1733	17.4545	17.0093	1.21745	0.00497574	*
FBgn0037715	CG9399	-	136.256	114.5	99.6171	108.339	112.763	113.038	0.953674	0.641111
FBgn0037714	CG9396	-	198.137	78.8299	98.9733	220.784	223.417	193.638	1.69665	0.0836334
FBgn0038662	Mpc1	Mitochondrial pyruvate carrier	144.843	103.25	114.947	140.051	149.904	137.782	1.17821	0.170697
FBgn0040529	COX7A	Cytochrome c oxidase subunit 7A	365.973	319.601	288.253	366.82	377.177	349.41	1.12279	0.171871
FBgn0085201	CG34172	-	3.27821	4.01597	4.39343	5.17127	4.79009	3.80271	1.17766	0.256272
FBgn0030352	sicily	severe impairment of CI with lengthened youth	6.52197	5.93731	5.86757	6.26567	6.12206	5.49708	0.97588	0.663511
FBgn0034919	CG5569	-	11.3194	13.5007	11.0294	11.9054	12.3544	10.5763	0.971734	0.738866
FBgn0037777	CG11722	-	11.094	9.70949	9.31797	13.3261	11.891	11.2353	1.21018	0.0616204
FBgn0034645	ND-B12	NADH dehydrogenase (ubiquinone) B12 subunit	118.384	113.631	98.5787	157.472	144.337	143.544	1.34713	0.00693252	*
FBgn0259726	CG42380	-	13.9713	12.6718	17.1496	1.42704	21.7922	13.4075	0.836368	0.713447
FBgn0034576	ND-B14.7	NADH dehydrogenase (ubiquinone) B14.7 subunit	158.987	135.746	122.713	163.481	155.946	149.97	1.12445	0.200363
FBgn0030718	ND-20	NADH dehydrogenase (ubiquinone) 20 kDa subunit	92.6811	82.6298	81.5187	109.039	101.525	98.9689	1.20521	0.0196385	*
FBgn0037880	CG17726	-	7.92755	7.61766	6.11731	9.24079	8.31525	8.21722	1.18976	0.101637
FBgn0031971	Sirup	Starvation-upregulated protein	45.6752	65.759	81.274	65.297	76.9857	101.465	1.26486	0.315066
FBgn0032744	Ttc19	Tetratricopeptide repeat domain 19	2.33052	2.92242	2.59329	2.20202	2.35402	2.0757	0.845215	0.0991058
FBgn0032195	CG4908	-	3.99661	3.70054	3.68542	4.92211	4.8828	4.02006	1.21457	0.0590905
FBgn0040715	CG15386	-	13.4392	11.8004	10.8838	12.1896	12.17	10.6519	0.969218	0.702956
FBgn0002354	l(3)87Df	lethal (3) 87Df	8.51252	7.87489	8.69781	8.98798	10.7166	8.65683	1.1306	0.186365
FBgn0031247	CG11562	-	12.8024	10.0957	8.49784	12.1034	13.3174	12.3651	1.20352	0.179123
FBgn0034248	CG14483	-	33.8483	29.585	28.1406	38.7807	40.6384	42.9486	1.33627	0.00804623	*
FBgn0085271	CG34242	-	9.71132	11.321	8.55532	12.9303	11.2061	11.8893	1.21759	0.0858085
FBgn0265083	CG44194	-	5.55112e-17	5.55112e-17	5.55112e-17	25.3521	0.057362	0.138109	1.53408e+17	0.368947
FBgn0032595	CG17996	-	9.80643	10.7942	8.06379	8.19045	13.3083	8.36797	1.04194	0.839731
FBgn0040751	CG13018	-	10.9639	9.31553	9.12764	12.0971	11.4003	11.7258	1.19778	0.0347873	*
FBgn0031066	COX6B	Cytochrome c oxidase subunit 6B	378.188	309.955	271.366	362.717	372.034	333.947	1.1138	0.335393
FBgn0030481	CG1662	-	51.1791	34.9893	33.4939	51.9771	54.5022	47.2407	1.28462	0.133784
FBgn0052262	CG32262	-	5.1286	5.56648	5.28167	4.93292	4.56291	4.29877	0.863417	0.0315613	*
FBgn0021750	SerRS-m	Seryl-tRNA synthetase, mitochondrial	4.81774	4.72573	4.60457	5.80087	6.08119	5.57945	1.2342	0.00219042	*
FBgn0031660	mRpL28	mitochondrial ribosomal protein L28	48.2931	52.4568	45.1064	43.5737	47.1877	48.3404	0.95369	0.429987
FBgn0037526	ArgRS-m	Arginyl-tRNA synthetase, mitochondrial	1.62009	1.98995	2.14965	1.85313	2.17555	1.76935	1.00666	0.952062
FBgn0035335	mRpL23	mitochondrial ribosomal protein L23	10.6321	12.1557	11.5063	13.0385	11.9562	12.4651	1.09231	0.122832
FBgn0023519	mRpL16	mitochondrial ribosomal protein L16	11.1329	12.5618	13.2745	14.5748	15.0604	13.8068	1.17508	0.0413631	*
FBgn0040666	CG12848	-	35.2398	39.1436	36.7428	36.7156	37.636	36.0074	0.993095	0.845527
FBgn0033208	mRpL52	mitochondrial ribosomal protein L52	19.6493	19.7538	17.9095	19.6778	19.1082	18.0763	0.992143	0.853044
FBgn0035374	mRpS35	mitochondrial ribosomal protein S35	18.0279	15.648	14.9926	16.217	15.9567	12.8707	0.925535	0.44169
FBgn0034893	mRpL43	mitochondrial ribosomal protein L43	18.7409	21.8855	17.2585	20.1563	17.2134	21.4463	1.01609	0.875033
FBgn0042112	mRpL36	mitochondrial ribosomal protein L36	16.7469	19.1632	15.4088	22.4963	20.5068	19.9032	1.22579	0.0458064	*
FBgn0036135	mRpL2	mitochondrial ribosomal protein L2	18.5266	14.9759	17.4477	21.321	21.0847	19.7704	1.22033	0.0317955	*
FBgn0038474	mRpS11	mitochondrial ribosomal protein S11	15.2843	17.6865	14.9285	15.8624	16.8805	14.4973	0.98624	0.852448
FBgn0031639	mRpS2	mitochondrial ribosomal protein S2	15.8922	16.851	14.8298	17.5034	15.6385	17.7508	1.06978	0.279835
FBgn0033816	CG4679	-	9.63021	10.0367	10.8398	11.1597	11.6323	10.231	1.08249	0.197814
FBgn0034986	mRpS17	mitochondrial ribosomal protein S17	19.0127	20.3855	17.5529	16.67	17.3084	17.0275	0.895608	0.0773554
FBgn0028648	mRpL50	mitochondrial ribosomal protein L50	12.0211	10.737	9.70412	9.8409	10.9304	9.62861	0.936468	0.429053
FBgn0030552	mRpL38	mitochondrial ribosomal protein L38	14.8857	15.4223	16.2553	16.4224	16.2805	16.4767	1.05619	0.0962942
FBgn0031357	mRpL48	mitochondrial ribosomal protein L48	9.8772	10.1581	7.99975	8.36284	9.37376	8.89088	0.949794	0.559353
FBgn0034579	mRpL54	mitochondrial ribosomal protein L54	11.0863	10.1853	9.45989	13.1703	13.7465	10.8736	1.2297	0.0773849
FBgn0036462	mRpL39	mitochondrial ribosomal protein L39	14.6053	17.0496	15.0152	11.4297	11.3739	11.9529	0.744725	0.00695892	*
FBgn0036774	mRpS26	mitochondrial ribosomal protein S26	25.3985	23.0142	20.5514	20.7988	21.9103	19.8531	0.90717	0.233106
FBgn0037892	mRpL40	mitochondrial ribosomal protein L40	17.2001	16.5965	14.7456	17.1799	17.5099	18.5256	1.09627	0.138036
FBgn0263863	mRpL45	mitochondrial ribosomal protein L45	27.7326	27.7989	28.7456	27.5711	26.5944	30.0695	0.999501	0.990312
FBgn0050481	mRpL53	mitochondrial ribosomal protein L53	3.62037	6.63957	3.71311	4.20961	3.11346	7.64932	1.07152	0.853193
FBgn0035272	mRpL46	mitochondrial ribosomal protein L46	15.9247	15.881	14.6727	16.747	19.3809	20.3164	1.21442	0.04402	*
FBgn0014023	mRpL47	mitochondrial ribosomal protein L47	20.5009	19.7758	17.1869	21.6632	22.492	21.3522	1.13998	0.0649963
FBgn0032849	mRpS18B	mitochondrial ribosomal protein S18B	9.93061	10.8169	10.5248	11.2096	11.5491	11.7162	1.10241	0.0237042	*
FBgn0051450	mRpS18A	mitochondrial ribosomal protein S18A	19.2206	16.6406	16.4206	19.9977	21.9695	19.357	1.17295	0.065076
FBgn0032236	mRpS7	mitochondrial ribosomal protein S7	21.2481	21.4361	21.0638	23.4339	25.1143	20.5296	1.08361	0.256573
FBgn0030786	mRpL22	mitochondrial ribosomal protein L22	23.9739	22.5561	21.1457	25.8165	27.9487	26.3447	1.18373	0.0162273	*
FBgn0037330	mRpL44	mitochondrial ribosomal protein L44	10.5456	11.2801	11.7885	13.2681	12.5686	11.1709	1.10095	0.188478
FBgn0040389	mRpL14	mitochondrial ribosomal protein L14	14.5353	14.5102	16.2796	16.6713	16.3475	16.7355	1.09772	0.0689871
FBgn0035122	mRpL17	mitochondrial ribosomal protein L17	10.7426	10.2007	10.3856	11.6048	11.174	11.4406	1.09226	0.00893408	*
FBgn0001995	mRpL4	mitochondrial ribosomal protein L4	15.0393	14.3944	15.8313	22.2353	22.6729	20.2749	1.44004	0.00142604	*
FBgn0029718	mRpL30	mitochondrial ribosomal protein L30	34.7267	29.9716	31.8688	38.6877	40.507	37.4881	1.20831	0.0149035	*
FBgn0261380	mRpL37	mitochondrial ribosomal protein L37	23.4461	22.1737	24.7695	22.7214	25.2948	24.1631	1.02543	0.602366
FBgn0039835	mRpL32	mitochondrial ribosomal protein L32	14.4447	14.1753	13.5117	12.813	15.4104	16.3639	1.05829	0.496895
FBgn0040907	mRpL33	mitochondrial ribosomal protein L33	25.6072	26.6054	22.1117	26.1354	29.1061	24.8117	1.07708	0.363132
FBgn0036990	mRpL15	mitochondrial ribosomal protein L15	11.4413	10.5307	10.2186	10.8107	12.5067	9.83312	1.02982	0.729585
FBgn0038307	mRpS10	mitochondrial ribosomal protein S10	8.60889	10.2658	8.13496	7.98545	8.45402	8.25795	0.914391	0.307801
FBgn0026261	bonsai	bonsai	23.603	21.4667	22.809	27.619	28.1513	26.5102	1.21217	0.00368627	*
FBgn0035534	mRpS6	mitochondrial ribosomal protein S6	14.2994	11.7632	12.8153	17.1065	16.6069	16.1208	1.28182	0.00980659	*
FBgn0037529	mRpS9	mitochondrial ribosomal protein S9	50.1753	47.1519	48.5971	54.1187	54.5667	49.6695	1.08519	0.0816423
FBgn0036557	mRpS31	mitochondrial ribosomal protein S31	10.3375	11.0087	10.778	11.9487	13.0119	13.6062	1.20055	0.0148021	*
FBgn0038426	mRpS33	mitochondrial ribosomal protein S33	18.9	16.7077	14.691	18.9249	19.2542	19.8669	1.15403	0.106982
FBgn0039765	mRpS18C	mitochondrial ribosomal protein S18C	13.1699	15.2992	12.7136	16.3216	13.3386	12.7936	1.03087	0.770198
FBgn0039555	mRpS22	mitochondrial ribosomal protein S22	26.3151	25.6964	23.9151	28.8265	27.8773	30.2608	1.14538	0.0211291	*
FBgn0033480	mRpL42	mitochondrial ribosomal protein L42	17.2032	14.8691	17.0065	20.0478	21.6357	20.4672	1.26635	0.00792903	*
FBgn0032646	mEFTs	mitochondrial translation elongation factor Ts	25.9868	20.3944	23.6251	22.951	24.3657	20.0787	0.962706	0.693542
FBgn0263133	mEFG1	mitochondrial translation elongation factor G 1	8.00293	4.7373	7.25075	7.40009	8.52377	6.65047	1.12923	0.487574
FBgn0032261	CG6094	-	8.8415	7.70837	8.48711	11.2946	12.0191	12.4901	1.43004	0.00174575	*
FBgn0037239	Sfxn1-3	Sideroflexin 1/3	175.442	134.6	122.242	163.191	159.491	169.951	1.1396	0.286317
FBgn0067783	DPCoAC	Dephosphocoenzyme A carrier	37.2681	32.2669	25.1862	27.0803	25.3764	26.8888	0.837674	0.221887
FBgn0036843	Sfxn2	Sideroflexin 2	10.5431	11.1996	8.86876	7.08409	7.37421	7.00974	0.701307	0.0122831	*
FBgn0031039	Shawn	Shawn	3.8984	4.79451	4.91944	4.07199	4.38543	4.02344	0.916877	0.330715
FBgn0034902	CG5532	-	89.8975	118.857	81.6115	96.2731	95.8911	102.734	1.01561	0.901877
FBgn0030872	Ucp4A	Ucp4A	14.0202	13.3992	13.1549	15.3807	15.0446	14.7935	1.11447	0.0074063	*
FBgn0019830	colt	congested-like trachea	174.971	235.344	187.044	200.151	191.972	200.897	0.992736	0.941951
FBgn0031659	CG14043	-	7.8115	8.9619	9.3707	9.90168	9.19672	9.25784	1.08461	0.227962
FBgn0031189	CG14618	-	3.77568	5.3538	5.40225	5.61774	5.15795	4.94148	1.08158	0.526508
FBgn0034351	rswl	roswell	5.06108	5.50571	5.31033	6.3031	5.97802	4.99693	1.08824	0.321522
FBgn0029858	mldr	mulder	3.08819	2.69629	2.54933	3.17611	2.73645	3.06215	1.0769	0.362194
FBgn0036763	TrpRS-m	Tryptophanyl-tRNA synthetase, mitochondrial	5.74659	6.4649	7.09091	8.57655	9.41749	6.66053	1.27728	0.119542
FBgn0026761	Trap1	Trap1	22.2542	18.1721	19.1746	20.7195	20.556	19.2509	1.01553	0.82582
FBgn0029870	Marf	Mitochondrial assembly regulatory factor	61.6927	64.8222	78.2996	64.9955	67.3037	81.1516	1.04217	0.708569
FBgn0034087	clu	clueless	17.3685	10.4457	12.5114	16.6738	16.9853	14.128	1.18503	0.329584
FBgn0044419	Pmi	Pmi	2.26612	3.27406	1.73793	2.81998	3.04506	2.56661	1.15849	0.460385
FBgn0260747	Chchd2	Coiled-coil-helix-coiled-coil-helix domain containing 2	164.527	153.591	132.544	164.083	165.933	135.568	1.03311	0.732898
FBgn0039140	Miro	Mitochondrial Rho	13.371	13.0559	12.499	13.5678	14.2811	14.4942	1.08779	0.0396521	*
FBgn0287225	bor	belphegor	15.1286	16.7709	14.0284	17.591	15.8241	12.6498	1.00298	0.97925
FBgn0039689	CIA30	Complex I intermediate-associated protein, 30 kDa	23.4665	20.5974	19.0668	22.746	24.9403	21.7731	1.10025	0.256219
FBgn0036892	Lon	Lon protease	13.4966	12.5825	13.1496	15.3033	15.3975	13.5344	1.12762	0.0652765
FBgn0052113	Vps13D	Vacuolar protein sorting 13D	1.95955	1.49642	2.26683	1.91996	2.04179	2.03124	1.04721	0.712126
FBgn0261276	Opa1	Optic atrophy 1	28.0833	26.3816	24.2409	30.4236	28.8016	25.4622	1.076	0.338431
FBgn0043884	mask	multiple ankyrin repeats single KH domain	7.04978	6.13001	10.0656	8.48363	8.91788	8.56515	1.11707	0.490426
FBgn0036142	Adck5	aarF domain containing kinase 5	10.9405	12.6694	9.91038	7.08178	6.78097	7.34294	0.632622	0.00749583	*
FBgn0035039	Adck1	aarF domain containing kinase 1	18.7574	18.982	18.2513	16.2637	16.43	17.2233	0.891523	0.00524599	*

### Sheet: Extended Data Table 3
Extended Data Table 3
Amount (pmol/mg body weight) of metabolites in whole body samples from TKg>LacZRNAi and TKg>NPFRNAi (Figure.2a-c, Extended Data Figure.5a).
	TKg>LacZ-RNAi1	TKg>LacZ-RNAi2	TKg>LacZ-RNAi3	TKg>LacZ-RNAi4	TKg>NPF-RNAi1	TKg>NPF-RNAi2	TKg>NPF-RNAi3	TKg>NPF-RNAi4
2-Ketoglutaric acid	125.455	63.173	101.229	41.7077	129.28	120.661	105.87	121.239
3-Hydroxykynurenine	5.61298	5.35254	5.26488	7.22015	31.9092	37.8273	36.8838	38.1511
4-Hydroxyproline	0.391603	0.444689	0.381587	0.428314	0.583555	0.520652	0.472678	0.508535
Acetylcholine	9.12039	8.81244	9.11685	7.60396	7.46853	9.14645	8.45846	9.02239
Adenosine 3',5'-cyclic monophosphate	0.942118	0.585689	0.6652	0.617439	0.544325	0.485608	0.462727	0.503067
Adenosine monophosphate	2331.69	2802.19	2899	3526.22	3027.77	3331.51	3170.79	3451.52
Alanine	1527.79	1536.92	1738.91	1770.42	1942.17	1658.23	1903.46	1788.87
Allantoin	3.81388	6.93607	4.28512	6.35796	2.83441	4.74093	1.58223	1.52014
Arginine	1857.8	1916.68	1966.2	2067.58	1897.23	2099.81	1979.17	2101.14
Argininosuccinic acid	0.459708	0.542304	-0.134071	0.695315	1.21125	1.64706	1.43296	1.53107
Asparagine	295.053	291.586	307.843	346.79	201.008	244.091	229.98	250.276
Biotin B7	1.26562	1.1768	1.17055	1.3795	1.36326	1.56696	1.60213	1.78261
Carnitine	448.272	463.616	483.317	490.636	470.071	529.313	431.008	554.117
Choline	176.21	194.779	182.579	212.143	320.735	309.497	278.741	298.953
Citric acid	847.907	887.313	913.923	947.736	1088.07	1339.05	1401.4	1401.81
Cystathionine	4.66519	5.04343	3.64571	5.07301	5.0019	4.51065	4.65215	5.55014
Cysteine	151.562	133.64	172.596	142.779	161.522	216.927	165.338	211.277
Cytidine	15.3236	15.7539	16.0525	19.5356	17.3988	18.5032	18.4394	19.6032
Cytidine monophosphate	23.8197	21.4427	29.1605	42.7368	47.0718	52.1453	51.9996	57.1582
FMN	2.99662	2.26683	2.18124	3.09832	3.40326	3.98999	3.72172	3.6527
Fumaric acid	54.5691	49.5666	52.097	60.9986	74.3861	113.041	103.541	104.359
Glutamic acid	1886.79	1366.31	1299.74	1518.06	1470.25	1628.66	1536.46	2320.06
Glutamine	4791.48	4848.37	4929.7	5652.6	4171.86	4284.09	4111.73	4616.85
Glutathione	5170.76	4939.37	6272.98	4809.08	5357.64	2380.77	4441.08	4993.53
Glycine	719.188	603.628	599.484	745.427	757.053	759.936	779.283	852.146
Guanosine	19.2851	17.9611	20.0127	24.3638	21.5964	22.1878	21.0665	19.9039
Guanosine monophosphate	170.433	179.237	232.495	281.269	307.749	351.535	361.898	349.965
Histamine	83.7577	68.7208	83.6914	92.2821	103.662	101.667	114.821	119.801
Histidine	2479.54	2418.47	2712.03	2923.69	2664.84	3157.53	2891.96	3137.81
Hypoxanthine	7.97395	7.80376	8.51868	9.93465	9.11131	10.9537	8.52314	9.15363
Inosine	56.6066	54.5233	72.8265	95.8032	113.744	97.5571	91.3961	79.9056
Isocitric acid	128.418	138.862	132.241	141.733	159.575	194.669	179.424	213.109
Isoleucine	256.313	245.132	238.508	280.251	283.24	290.909	286.563	310.474
Kynurenic acid	0.493761	0.531458	0.391901	0.450564	0.402114	0.490614	0.472678	0.519471
Kynurenine	284.355	279.775	311.009	345.777	433.841	392.817	459.443	424.342
Leucine	569.414	552.559	470.379	604.579	499.062	509.638	543.904	586.035
Malic acid	1326.75	1296.75	1405.51	1584.23	1510.63	1770.49	1654.36	2053.58
MES-	232.936	232.936	228.849	232.936	210.394	221.092	203.819	224.904
Methionine	345.865	352.34	328.944	363.116	267.033	288.276	304.649	297.482
Methionine sulfoxide	1764.63	1653.07	1668.98	1732.72	1637.46	1505.48	1730.75	1928.51
MTA	139.394	138.629	139.517	99.7025	51.8923	54.8086	51.6115	60.3297
NAD	619.698	627.641	666.324	674.7	774.903	748.487	759.032	785.993
Niacin B3	3.15553	3.45448	3.73337	5.01739	6.04642	8.18024	6.90608	7.6499
Niacinamide	75.2106	76.1883	80.1798	77.4747	86.6163	85.6522	84.3656	89.5568
Nicotinamide	70.5624	67.1969	68.103	65.0703	78.9712	73.2967	72.1606	73.7376
Nicotinic acid	2.95121	3.39482	3.38272	4.5557	6.13959	8.16522	6.81155	7.71005
Octopamine	0.266744	0.488074	0.257829	0.283688	0.490383	0.41552	0.547312	0.470258
Ophthalmic acid	0.278095	0.412151	0.134071	0.339314	0.186345	0.215269	0.522434	0.710855
Oxidized glutathione	560.526	761.466	814.643	921.008	861.597	821.243	892.964	968.141
Pantothenic acid	64.3648	59.8704	56.7482	61.5604	136.679	141.432	135.748	127.708
Phenylalanine	56.5839	58.2814	56.181	74.165	88.21	96.0252	96.3418	92.9252
Picolinic acid	2.68447	3.28636	3.13005	4.5112	6.30142	8.3104	6.90111	7.96705
Proline	1711.62	1703.2	1721.75	1777.87	1749.15	1666.71	1743.92	2140.53
Serine	1800.72	1703.1	1641.79	1895.02	1474.08	1616.41	1422.17	1819.53
Succinic acid	1879.18	2156.66	2489.4	2264.14	2479.2	2323.54	2241.67	2421.29
Threonine	366.036	334.336	319.966	449.323	612.105	483.62	558.233	531.496
Tryptophan	69.1379	71.0798	67.4378	75.6002	75.362	81.8224	83.1417	73.5845
Tyrosine	115.829	114.686	111.295	152.09	353.394	386.309	289.15	251.938
Uridine	90.1142	102.94	112.171	134.813	118.422	115.625	135.082	114.639
Valine	695.312	745.874	516.824	824.76	813.221	672.236	754.594	756.098
Vitamin B2	0.153236	0.0325383	0.273299	0.294813	3.52095	5.39676	6.06521	5.85635
Xanthine	65.0062	63.9214	69.9285	85.5738	69.6588	65.3919	74.519	72.1409

### Sheet: Extended Data Table 4
Extended Data Table 4
Amount (nmol/mg protein in the hemolymph) of metabolites in hemolymph samples from TKg>LacZRNAi and TKg>NPFRNAi (Figure.2a-c).
	TKg>LacZ-RNAi1	TKg>LacZ-RNAi2	TKg>LacZ-RNAi3	TKg>LacZ-RNAi4	TKg>NPF-RNAi1	TKg>NPF-RNAi2	TKg>NPF-RNAi3	TKg>NPF-RNAi4
4-Hydroxyproline	0.0422877	0.0328168	0.0280167	0.0448453	0.024406	0.0536578	0.0323144	0.0308887
Alanine	44.9276	46.3344	47.2006	44.7067	57.9517	58.5121	66.3528	59.0284
Allantoin	0.892874	1.03679	1.8723	1.39688	0.299787	0.334063	0.296215	0.500887
Arginine	54.8719	38.5583	54.9634	48.2517	28.4351	51.4834	39.7537	47.6636
Argininosuccinic acid	0.10874	0.148577	0.195241	0.195318	0.128132	0.151886	0.115793	0.13111
Asparagine	10.4173	9.67445	11.1751	9.62766	5.98151	7.06682	4.88378	5.20153
Aspartic acid	1.40455	1.07394	4.19856	0.525913	1.92889	1.89706	0.0382387	2.20888
Carnitine	21.1982	17.1693	17.4145	18.8921	20.0723	23.4506	24.1125	20.1781
Choline	1.38462	1.07358	2.11701	1.13373	1.20362	3.75432	0.979665	2.8351
Citric acid	12.0623	12.2764	7.81183	11.4319	18.957	16.0134	23.0364	22.1841
Cystathionine	0.0960534	0.069961	0.178168	0.0689358	0.0923362	0.136308	0.0737846	0.136444
Cysteine	6.98834	4.09777	5.86949	4.74471	5.29204	6.39177	7.00792	3.3931
Dimethylglycine	0.976845	1.11505	3.16938	1.14485	1.21745	6.43981	0.410393	5.26753
Glutamic acid	53.2088	37.4501	69.5159	38.975	32.3132	54.4865	27.8852	36.9234
Glutamine	455.122	330.771	331.196	368.281	249.664	299.917	296.393	212.972
Glycine	24.4749	18.2962	22.8642	24.9407	20.2733	23.7419	25.7056	15.8477
Guanosine	0.0543699	0.103499	0.0148839	0.113411	0.0964038	0.0181744	0.114716	0.131999
Histamine	0.109948	0.0191131	0.143585	0.282044	0.0301008	0.0558215	0.3323	1.09999
Histidine	87.4569	106.67	87.4965	115.184	115.249	127.961	117.443	113.68
Inosine	0.239831	1.08367	0.00525312	0.761629	1.33786	0.104287	1.50424	0.824218
Isocitric acid	2.8955	2.39598	0.548514	2.3768	2.70541	3.46309	4.93441	4.41109
Isoleucine	7.16414	8.45266	10.1368	11.3436	11.4997	10.5048	11.6849	11.3251
Kynurenic acid	0.0126863	0.00793372	0.0100685	0.0144543	0.012203	0.0467342	0.0166958	0.0182221
Kynurenine	1.14479	0.875234	2.25884	0.54185	0.837941	1.52189	0.937118	1.90599
Leucine	15.2435	14.9864	22.3945	21.886	19.0871	19.5817	20.8256	20.7459
Malic acid	5.53123	6.22364	10.9698	8.96017	7.37794	28.4235	5.11537	40.4656
MES-	243.617	129.06	175.11	149.428	141.031	151.464	204.814	73.3697
Methionine	6.97505	9.75091	7.93353	13.6174	9.74858	8.66314	8.37697	9.86573
Methionine sulfoxide	84.3875	67.3645	84.0522	78.6876	64.4787	52.6474	63.0045	47.1916
MTA	0.0567863	0.00360624	0.210563	0.0793132	0.09437	0.0017309	0.00592431	0.190666
ND001_NAD	4.88362	4.38518	4.97033	4.59868	3.97574	6.78945	5.19454	7.71174
Niacin B3	0.232582	0.199786	0.419374	0.343938	0.239993	0.586342	0.269825	0.479331
Niacinamide	0.460936	0.345117	0.414559	0.430663	0.468596	0.548695	0.462635	0.570664
Nicotinamide	0.357029	0.308694	0.342766	0.368399	0.373006	0.50023	0.388312	0.463553
Nicotinic acid	0.225333	0.188967	0.400551	0.349497	0.232264	0.599323	0.253668	0.484887
Oxidized glutathione	2.74145	1.61379	5.1879	1.69634	3.38471	4.40514	2.06597	4.27376
Pantothenic acid	0.231978	0.299318	0.367281	0.117858	0.335583	0.135443	0.111485	0.299554
Phenylalanine	1.81837	2.60659	3.47319	4.21287	3.83378	3.30861	3.55728	3.8942
Picolinic acid	0.148611	0.141365	0.365092	0.310211	0.198909	0.613603	0.205197	0.502442
Proline	87.8369	79.7527	94.6836	79.8113	99.562	96.7399	105.652	80.1825
Serine	62.0046	54.1206	69.8827	86.9655	58.7653	71.2256	62.6334	49.7771
Succinic acid	94.3716	101.098	100.89	103.661	98.7863	96.71	113.341	96.7795
Threonine	50.3876	31.4601	56.6265	40.4505	47.1972	51.6933	60.6299	32.2958
Tryptophan	1.07713	1.79555	2.09031	2.61771	2.35315	2.01044	1.75521	2.37266
Tyrosine	0.242852	0.429142	0.567775	0.281673	0.125691	0.235402	0.0635517	0.160444
Uridine	0.81434	0.516413	1.00816	0.750511	0.725673	0.504557	1.15847	0.985107
Valine	26.434	28.3569	37.0779	33.9446	40.9411	42.9579	47.4306	39.1992
Xanthine	0.0924288	0.0764522	0.0507802	0.639695	0.21762	0.0302907	0.103945	0.0637775

### Sheet: Extended Data Table 5
Extended Data Table 5
FPKM values of starvation-induced gene expression in the abdomens from TKg>LacZRNAi and TKg>NPFRNAi (Fig. 2d).
	NAME	SYMBOL	Tkg>LacZ1	Tkg>LacZ2	Tkg>LacZ3	TKg>NPF1	TKg>NPF2	TKg>NPF3	Fold change(TKg>NPFRNAi/TKg>LacZRNAi)	p-value	*p<0.05
FBgn0035147	Gale	UDP-galactose 4'-epimerase	268.043	136.617	129.006	316.681	337.537	262.829	1.71839	0.0640079
FBgn0001208	Hn	Henna	292.633	202.612	194.91	258.76	262.924	294.08	1.182	0.276917
FBgn0020513	Paics	PAICS bifunctional enzyme	630.746	399.836	342.707	572.553	547.562	577.86	1.23643	0.288686
FBgn0000052	Pfas	Phosphoribosylformylglycinamidine synthase	134.601	34.1739	49.3677	82.7743	87.0504	72.8917	1.11265	0.807868
FBgn0014031	Spat	Serine pyruvate aminotransferase	488.267	339.651	325.224	492.793	493.068	541.118	1.32419	0.0842996
FBgn0001187	Hex-C	Hexokinase C	483.242	309.508	421.523	513.399	502.577	494.294	1.24376	0.12596
FBgn0037090	Est-Q	Esterase Q	24.1227	8.67169	14.9279	24.0462	25.655	16.1771	1.38045	0.32183
FBgn0037387	CG1213	-	221.139	136.549	171.547	355.505	362.758	337.083	1.9941	0.00241239	*
FBgn0032820	fbp	fructose-1,6-bisphosphatase	616.027	387.881	387	571.557	586.583	538.649	1.21991	0.258639
FBgn0086355	Tpi	Triose phosphate isomerase	268.338	167.448	172.964	336.796	350.332	281.02	1.59039	0.0372816	*
FBgn0003067	Pepck1	Phosphoenolpyruvate carboxykinase 1	40.0349	22.2579	19.2031	25.0782	31.6871	29.6135	1.05992	0.822124
FBgn0034356	Pepck2	Phosphoenolpyruvate carboxykinase 2	1.60121	1.73059	0.92425	3.30674	3.99572	5.08998	2.91173	0.00926366	*
FBgn0050359	Mal-A5	Maltase A5	47.7826	39.9616	40.6884	52.7421	55.0007	55.5679	1.27157	0.0116533	*
FBgn0039537	CG5590	-	92.596	94.1965	76.6869	137.898	135.834	146.853	1.59628	0.00131345	*
FBgn0038463	CG3534	-	106.549	26.8577	43.6146	130.507	145.893	108.805	2.17603	0.0591061
FBgn0001124	Got1	Glutamate oxaloacetate transaminase 1	288.961	79.3831	105.596	257.1	275.898	241.605	1.63439	0.207194
FBgn0031428	CG9886	-	32.592	19.1324	23.4864	37.0265	39.2053	34.6299	1.47401	0.0467159	*
FBgn0037607	CG8036	-	1245.66	574.618	683.736	1117.09	1199.27	937.991	1.29965	0.322425
FBgn0025592	Gk1	Glycerol kinase 1	86.0285	66.3068	70.8419	102.023	109.447	104.916	1.41764	0.00805322	*
FBgn0265178	CG44243	-	395.02	219.632	276.891	364.926	387.106	375.651	1.26487	0.204883
FBgn0264785	Hph	HIF prolyl hydroxylase	4.85438	7.12159	7.40439	6.68166	7.75291	9.15852	1.21737	0.263244
FBgn0012034	AcCoAS	Acetyl Coenzyme A synthase	768.184	420.431	449.225	731.545	687.135	608.91	1.23797	0.32927
FBgn0033246	ACC	Acetyl-CoA carboxylase	453.934	287.277	371.146	448.547	431.238	390.267	1.14177	0.361932
FBgn0261862	whd	withered	104.227	68.6587	74.8772	85.4777	78.9523	97.1006	1.05557	0.725574
FBgn0036449	bmm	brummer	124.191	51.5858	58.0766	74.3819	72.3884	69.335	0.924105	0.811627
FBgn0031971	Sirup	Starvation-upregulated protein	45.6752	65.759	81.274	65.297	76.9857	101.465	1.26486	0.315066
FBgn0031689	Cyp28d1	Cyp28d1	139.928	11.7263	16.2576	105.469	107.918	108.328	1.91598	0.289332
FBgn0037534	ELOVL	ELOVL fatty acid elongase	34.8181	30.7443	37.072	41.5196	47.5764	57.8216	1.43147	0.0444993	*
FBgn0030607	dob	doppelganger von brummer	76.7639	51.1641	48.3383	62.9524	57.0326	65.9497	1.05485	0.749298

### Sheet: Extended Data Table 6
Extended Data Table 6
Primer list
Primers for generation sut1KO	5ʹ > 3ʹ
Sut1KO gRNA1	CTTCGATCTAGACCGCCTGCGCTG
Sut1KO gRNA2	AAACCAGCGCAGGCGGTCTAGATC
Primers for generation of UAS-sut1::mVenus
sut1 cDNA forward	GATCGAATTCATGGCCACCAAAAGCC
sut1 cDNA reverse	GCATCTCGAGTTTGACTTTGGAGCGGAAG
sut1 cDNA reverse2	GCATGCTAGCCTATTTGACTTTGGAGCGG
mVenus cDNA forward	GATCTCGAGATGGTGAGCAAGGGCGAGG
mVenus cDNA reverse	GCATGCTAGCTTACTTGTACAGCTCGTCC
Primers for generation of sut1-KI-T2A-GAL4
sut1 left arm forward	ATCGAATTCCTGCAGCCCGGCGCAGgtaagttgtcgcg
sut1 left arm reverse	CTTCACCTTCGATCGAAAGCCCTTCGATAC
sut1 right arm forward	TAGGACATAGCCCAGTGGGCTC
sut1 right arm reverse	AGAACTAGTGGATCCCCCATATATATATAGGGAGATCAGG
sut1 T2A-GAL4 forward	GCTTTCGATCGAAGGTGAAGgagggcagaggcagcctgctc
sut1 T2A-GAL4 reverse	GCCCACTGGGCTATGTCCTAgggaggtgtgggaggtttt
The target sequence gRNA(antisense)	CTCCAAAGTCAAATAGGACA
Sut1 pDCC6 gRNA F Oligo	CTTCGTGTCCTATTTGACTTTGGAG
Sut1 pDCC6 gRNA R Oligo	AAACCTCCAAAGTCAAATAGGACAC
Primers used for RT-qPCR
rp49 forward	CGGATCGATATGCTAAGCTGT
rp49 reverse	GCGCTTGTTCGATCCGTA
NPF forward	CTCCGCGAAAGAACGATGTCAACAC
NPF reverse	CCTCAGGATATCCATCAGCGATCCG
Bursiconα forward	CGCATCTTGGCGACGATTGTC
Bursiconα reverse	GACTCCTGGCAGCACATGCAGG
fbp forward	GTCTAATGGTTTCCGAGGAGAAC
fbp reverse	CCAGACCCAGGACAATTGCT
pepck1 forward	GCCTGAGCTCATTGAACAAAGC
pepck1 reverse	GTGGTCAGCAAATCCACATTTCC
ACC forward	GGCTATGCTGCGCTTAACA
ACC reverse	GCCTCTGTTTTGTGGGTGAC
Bmm forward	CAATAAGGGTCTGGCCAACTGGAT
Bmm reverse	TAAGTCCTCCACCATTACTCTGGC
dHSL forward	GCCTAAGGATCCATTCCTGTCG
dHSL reverse	CTCCATGGCTTCGTTGGATAAC
Akh forward	GAAGTGGACCAGCATAGAACTC
Akh reverse	GCGAGAAGGTCAATTGACAC
dilp2 forward	ACGAGGTGCTGAGTATGGTGTGC
dilp2 reverse	CACTTCGCAGCGGTTCCGATATCG
dilp3 forward	GTCCAGGCCACCATGAAGTTGTGC
dilp3 reverse	CTTTCCAGCAGGGAACGGTCTTCG
dilp5 forward	TGTTCGCCAAACGAGGCACCTTGG
dilp5 reverse	CACGATTTGCGGCAACAGGAGTCG
dsk forward	CCGATCCCAGCGCAGACGAC
dsk reverse	TGGCACTCTGCGACCGAAGC
Thor forward	CCAGGAAGGTTGTCATCTCG
Thor reverse	GAAAGCCCGCTCGTAGATAAG
InR forward	AGCCGATGGACTGGATAAAAC
InR reverse	TTCTCCAGCTGATTGAAGTGC
